# Functional landscape of circular RNAs in human cancer cells

**DOI:** 10.1101/2025.03.24.645016

**Authors:** Peter Hyunwuk Her, Tiantian Li, Ziwei Huang, Xin Xu, Weining Yang, Moliang Chen, Mona Teng, Sujun Chen, Yong Zeng, Stanley Liu, Benjamin Haibe-Kains, Fraser Soares, Jie Ming, Housheng Hansen He

## Abstract

Circular RNAs (circRNAs) constitute a novel class of noncoding RNAs showcasing distinct tissue- and cell-specific expression patterns. Despite the extensive profiling of circRNAs, their individual functions remain poorly understood. To fill this gap, we designed a genome-wide library of 65,300 shRNAs, targeting 9,663 clinically relevant circRNAs and 3,981 of their linear parental genes, and conducted functional screening in seven types of human cancer. We identified a total of 1,342 essential circRNAs (13.9% screened) that impact cell proliferation in at least one cell line, and in 96.5% of the cases, the linear counterparts are not essential. While a shared common subset emerges as functional regulators across all examined cell lines, the majority of circRNAs are functional in a cell type-specific manner. For a comprehensive presentation of the functional circRNA landscape in cancer, we introduce FunCirc, an online database encompassing functional circRNAs across cancer cell lines, coupled with circRNA expression profiles from diverse cancer and tissue types. Our work enhances the understanding of circRNA functions in cancer and provides the scientific community with a resource to further investigate their intricate roles.
