## Supplementary Table 6 for "Functional landscape of circular RNAs in human cancer cells"

### Sheet: Sheet1
Supplementary Table 4: Primer and siRNAs used in this study,
Gene Targets	Sequence: 5’-3’ Overhang [dT][dT]
siRNA oligos - circRNAs
cABHD17B-si1	CAGGAACUGAGCAUGAAUA
cABHD17B-si2	AGGAACUGAGCAUGAAUAA
cABHD17B-si3	GGAACUGAGCAUGAAUAAU
cADGRB3-si1	CAUAAUAAGGAACGAGUCU
cADGRB3-si2	AUAAUAAGGAACGAGUCUU
cADGRB3-si3	UAAUAAGGAACGAGUCUUU
cARFGEF1-si1	AUAAUAAAGUCCUCCUCAU
cARFGEF1-si2	UAAUAAAGUCCUCCUCAUG
cARFGEF1-si3	AAUAAAGUCCUCCUCAUGG
cCUL1-si1	GCUUUAAAUGUUUGCCUGC
cCUL1-si2	CUUUAAAUGUUUGCCUGCA
cCUL1-si3	UUUAAAUGUUUGCCUGCAA
cGOLIM4-si1	GUGCAGGAGAGACUGUAUA
cGOLIM4-si2	UGCAGGAGAGACUGUAUAC
cGOLIM4-si3	GCAGGAGAGACUGUAUACA
cMTR-si1	AGGCAACAGGAAUACUUGC
cMTR-si2	GGCAACAGGAAUACUUGCU
cMTR-si3	GCAACAGGAAUACUUGCUG
cPSEN1-si1	CGUAGCCAGACCUAAUCUG
cPSEN1-si2	GUAGCCAGACCUAAUCUGG
cPSEN1-si3	UAGCCAGACCUAAUCUGGG
cPTK2-si1	AGUAUUAGAGGCAUCAUUC
cPTK2-si2	GUAUUAGAGGCAUCAUUCA
cPTK2-si3	UAUUAGAGGCAUCAUUCAG
cRACGAP1-si1	AUAUUAAAGAAAUCACAGA
cRACGAP1-si2	UAUUAAAGAAAUCACAGAU
cRACGAP1-si3	AUUAAAGAAAUCACAGAUG
cMPP6-si1	CCUCAACAGCAAUGCAGCA
cMPP6-si2	CUCAACAGCAAUGCAGCAA
cMPP6-si3	UCAACAGCAAUGCAGCAAG
cMPP6-si4	UCCUCAACAGCAAUGCAGC
cACVR2A-si1	UCCAACUCAAGUGCUAUACUU
cACVR2A-si2	UGUUCCAACUCAAGUGCUAUA
cACVR2A-si3	CUCAAGUGCUAUACUUGGUAG
circRNA qPCR primers
cABHD17Bf	AACGTTGCCAAAGACCTGTGG
cABHD17Br	AAGAGGCAACATAGCTCACTA
cMTRf	GAGTATCCAAGACGACATTCA
cMTFr	GTGCTGCTAAAAGTATTTGTT
cPSEN1f	CAGTTGCTCCAATGACAGAGT
cPSEN1r	ACCGCAAAGGCTGTTGTCACT
cSCFD1f	TAGTCCTTGTTGACAGAAACA
cSCFD1r	AACTATAGTGTCCATAACAGT
cGOLIM4f	ATAGGATTCCAAGCCTTCGAA
cGOLIM4r	CCTTAGTTGTCTATTCTCTTC
cPTK2f	ATGCGGGGCAATGCACTAGAA
cPTK2r	TGAAGCCAGTGAACCTCCTCT
cARFGEF1f	CCAGATAGTACAACACCAGGC
cARFGEF2r	GAAGGGTGCTTGATCCAGCTT
cCUL1f	AGAATCCAGGATGGCCTAGGA
cCUL1r	AGCAGCTCAGAAAGGATGTCC
cADGRB3f	CTGCCTGTCTATCATCTCATC
cADGRB3r	GATGCATCGGTAAGCACAGTT
cRACGAP1f	TTGGAGTCAGTTCATGATGGT
cRACGAP1r	TTGGTACATGGCAGCTATGCT
cCSNK1G3f	ACATTTGGAATACAGATTCTA
cCSNK1G3r	AGCATGTTCATCCCATTCGTA
cEZH2f	TTTTGGAAAGAACGGAAATCT
cEZH2r	GTCCCTTCTCAGATTTCTTCC
cACVR2Af	TCCTGCTCTATTCCTTGGTGCC
cACVR2Ar	ACAATGCCGCCGTTTATCTTTGTC
circMPP6f	CCATGAGGTTGGAAATAATCC
circMPP6r	ATTTCTTCTGCTCCAGTAGAC
Linear and reference genes qPCR primers
ABHD17Bf	AGCAGGTCACAATGATGTGGA
ABHD17Br	CGTCATTGAAAACTGTAGACC
MTRf	AAGAGTTCGCCGAGAACTGTG
MTFr	AAGCAGGTGCCATTGCTAATG
PSEN1f	AAAACAGCGGCTGGTCTGGAA
PSEN1r	ATGTGTTCTCCTCCAGGCCAA
SFD1f	CAGAGCACAGGAAGATGAGGTC
SFD1r	CTTAGCGGTATTGTCAGAAAGCAT
GOLIM4f	ATGAGCCTCGTGAACAAGGACC
GOLIM4r	CTCTCACTTGCTCGGCTTCTTC
PTK2f	GCCTTATGACGAAATGCTGGGC
PTK2r	CCTGTCTTCTGGACTCCATCCT
ARFGEF1f	GACAGCTAAAGCACTCATGGAGG
ARFGEF2r	CATCACAATCTTGTAGACCCAC
CUL1f	CAATGACGCTGGCTTTGTGGCT
CUL1r	CAAGGAGTCACAGTATCGAGCC
ADGRB3f	CCTCATACTGGTTGGACAGACTC
ADGRB3r	TTGCCACGCCTCAGTCAAAACC
RAGAP1f	ATGCTGGCAGACTTTGTGTCCC
RAGAP1r	CAGCCAGAGATCCTATACAGGC
CSNK1G3f	GATCTGGAGATGGTATACCTC
CSNK1G3r	GAGGTATACCATCTCCAGATC
EZH2f	GGACTAGGGAGTGTTCGGTGA
EZH2r	TCACCGAACACTCCCTAGTCC
AVR2Af	TGACAAAGATAAACGGCGGCA
AVR2Ar	AAGTGGGCTGTGTGACTTCCA
MPP6f	TAGGCCGAAGAAGCTTGAAAA
MPP6r	CCCATGTTCCAAATACTTTCC
GAPDHf	CATGAGAAGTATGACAACAGCCT
GAPDHr	AGTCCTTCCACGATACCAAAGT
